# A role for the *C. elegans* Argonaute protein CSR-1b isoform in small nuclear RNA 3’ processing

**DOI:** 10.1101/2023.10.12.562094

**Authors:** Brandon M. Waddell, Cheng-Wei Wu

## Abstract

The Integrator is a multi-subunit protein complex that catalyzes the maturation of snRNA transcripts via 3’ cleavage, a step required for snRNA incorporation with snRNP for spliceosome biogenesis. Here we developed a GFP based *in vivo* snRNA misprocessing reporter as a readout of Integrator function and performed a genome-wide RNAi screen for Integrator regulators. We found that loss of the Argonaute encoding *csr-1* gene resulted in widespread 3’ misprocessing of snRNA transcripts that is accompanied by a significant increase in alternative splicing. Loss of *csr-1* down-regulates the germline expression of Integrator subunit-4 and is accompanied by a reduced protein translation efficiency of multiple Integrator catalytic and non-catalytic subunits. Through isoform analysis, we identify that *csr-1b* is specifically required for snRNA processing and this is dependent on its catalytic slicer activity. Moreover, mRNA-sequencing revealed high similarity in the transcriptome profile between *csr-1* and Integrator subunit knockdown via RNAi. Together, our findings reveal *csr-1b* as a new regulator of the Integrator complex and implicate a novel role of this Argonaute protein in snRNA 3’ processing.
