## Supplementary material for "A role for the *C. elegans* Argonaute protein CSR-1b isoform in small nuclear RNA 3’ processing": Table S1

### Sheet: Sheet1
Gene name	Wormbase ID	Description
npp-6	WBGene00003792	npp-6 encodes a protein with weak similarity to mouse nuclear pore complex protein Nup160, and affects embryonic and larval viability.
mut-16	WBGene00003508	mut-16 encodes a glutamine\/asparagine (Q\/N)-rich domain-containing protein that lacks obvious homologs outside of other nematode species\; MUT-16 activity is required for RNA-mediated interference (RNAi), transgene silencing in germ-line and somatic tissues, and for maintaining low levels of transposon mobilization\; MUT-16 is thus predicted to play a role in chromatin organizataion and\/or reg…
ints-8	WBGene00013021	N/A
dcr-1	WBGene00000939	dcr-1 encodes a bidentate ribonuclease that is homologous to E. coli RNAse III\; DCR-1 is required both for RNA interference and for synthesis of small developmental RNAs\; DCR-1 functions to process pre-miRNAs into their mature, 22-nt form\; DCR-1 interacts in vivo with RDE-4, a double-stranded RNA (dsRNA) binding protein required for RNAi that interacts with trigger dsRNAs and may function to d…
W03D2.3	WBGene00020980	N/A
npp-1	WBGene00003787	Enables calmodulin binding activity. Is involved in several processes, including establishment of mitotic spindle orientation\; nuclear pore organization\; and positive regulation of mitotic cell cycle, embryonic. Located in nuclear envelope. Is expressed in several structures, including hypodermis. Is an ortholog of human NUP54 (nucleoporin 54).
npp-8	WBGene00003794	N/A
T01C3.11	WBGene00011325	Is enriched in Z1\; Z4\; hypodermis\; intestine\; and somatic gonad precursor based on tiling array\; RNA-seq\; and microarray studies. Is affected by several genes including daf-16\; daf-2\; and clk-1 based on microarray and RNA-seq studies. Is affected by eight chemicals including methylmercuric chloride\; multi-walled carbon nanotube\; and D-glucose based on microarray and RNA-seq studies.
ints-4	WBGene00012234	N/A
csr-1	WBGene00017641	csr-1 encodes, by alternative splicing, two isoforms of an Argonaute protein required for chromosome segregation, embryonic viability, Slicer activity induced by secondary siRNAs, and (partially) for germline RNAi\; csr-1(RNAi) embryos are generally inviable, with disordered metaphase chromosomes and anaphase DNA bridges\; CSR-1 is found in secondary-type siRNA\/Slicer complexes, and isolated rec…
rps-5	WBGene00004474	Is predicted to be a structural constituent of ribosome. Is an ortholog of human RPS5 (ribosomal protein S5).
ints-7	WBGene00008361	N/A
ints-5	WBGene00013075	N/A
rde-12	WBGene00010280	N/A
rpl-26	WBGene00004440	Is predicted to be a structural constituent of ribosome. Human ortholog(s) of this gene are implicated in Diamond-Blackfan anemia 11. Is an ortholog of human RPL26 (ribosomal protein L26) and RPL26L1 (ribosomal protein L26 like 1).
rpl-33	WBGene00004447	rpl-33 encodes a large ribosomal subunit L35a protein.
rps-30	WBGene00004499	rps-30 encodes two proteins, a small ribosomal subunit S30 protein and ubiquitin, which is cleaved from the ribosomal protein posttranslationally\; by homology, S30 is predicted to function in protein biosynthesis and ubiquitin in protein degradation\; in C. elegans, loss of rps-30 function via RNA-mediated interference (RNAi) does not result in any obvious abnormalities.
rla-0	WBGene00004408	rpa-0 encodes an acidic ribosomal subunit protein P0.
rpl-36.a	WBGene00004454	N/A
rpl-11.1	WBGene00004422	rpl-11.1 encodes a large ribosomal subunit L11 protein.
rps-22	WBGene00004491	Is predicted to be a structural constituent of ribosome. Is involved in determination of adult lifespan. Human ortholog(s) of this gene are implicated in Diamond-Blackfan anemia 20. Is an ortholog of human RPS15A (ribosomal protein S15a).
rps-18	WBGene00004487	rps-18 encodes a small ribosomal subunit S18 protein.
rps-11	WBGene00004480	Is predicted to be a structural constituent of ribosome. Is involved in determination of adult lifespan. Is an ortholog of human RPS11 (ribosomal protein S11).
rps-7	WBGene00004476	rps-7 encodes a small ribosomal subunit S7 protein.
inf-1	WBGene00002083	inf-1 encodes a protein with high similarity to eukaryotic initiation factor 4A.
T25B9.9	WBGene00012015	N/A
rde-4	WBGene00004326	rde-4 encodes a protein containing two dsRNA-binding motifs\; during the initiation phase of RNA interference (RNAi), RDE-4 appears to function in recognition and subsequent cleavage of long-trigger dsRNA molecules into small, interfering RNAs (siRNAs)\; RDE-4 exists in solution as a homodimer and binds long dsRNA with high affinity in a sequence-non-specific manner\; in addition to forming a com…
pabp-2	WBGene00003904	pabp-2 encodes the C. elegans PABPN1 (polyadenylate-binding protein, nuclear 1) ortholog\; by homology, PABP-2 is predicted to function as a poly(A)-binding protein involved in several aspects of pre-mRNA processing\; large-scale RNAi screens indicate that pabp-2 activity is essential for embryonic and larval development, as well as normal rates of growth and locomotion\; in humans, expansion of …
abce-1	WBGene00012714	N/A
rpl-36	WBGene00004450	rpl-36 encodes a large ribosomal subunit L36 protein\; by homology, RPL-36 is predicted to function in protein biosynthesis\; in C. elegans, RPL-36 activity is required for embryonic and germline development and normal postembryonic growth rates.
rps-23	WBGene00004492	Is predicted to be a structural constituent of ribosome. Is an ortholog of human RPS23 (ribosomal protein S23).
rpl-23	WBGene00004435	Is predicted to be a structural constituent of ribosome. Is an ortholog of human RPL23 (ribosomal protein L23).
rps-3	WBGene00004472	rps-3 encodes a small ribosomal subunit S3 protein that contains a KH RNA-binding domain and by homology,is predicted to function in protein biosynthesis\; in C. elegans, RPS-3 activity is required for embryonic and germline development, as well as the overall health of the animal.
alg-4	WBGene00006449	alg-4 encodes an Argonaute (AGO) protein that is a member of the AGO clade of Argonaute small RNA-binding proteins\; together with its paralog, alg-3, alg-4 is required for normal brood sizes at elevated temperatures, specifically for the process of spermiogenesis in which spermatids are converted to mobile ameboid sperm\; alg-3\/4 is also required for accumulation of male germline-specific 26G-R…
rpl-6	WBGene00004417	Is predicted to be a structural constituent of ribosome. Is involved in determination of adult lifespan. Is an ortholog of human RPL6 (ribosomal protein L6).
rps-11	WBGene00004480	Is predicted to be a structural constituent of ribosome. Is involved in determination of adult lifespan. Is an ortholog of human RPS11 (ribosomal protein S11).
rps-18	WBGene00004487	rps-18 encodes a small ribosomal subunit S18 protein.
ubl-1	WBGene00006725	Is predicted to enable metal ion binding activity. Is predicted to be a structural constituent of ribosome. Is an ortholog of human RPS27A (ribosomal protein S27a).
rpl-26	WBGene00004440	Is predicted to be a structural constituent of ribosome. Human ortholog(s) of this gene are implicated in Diamond-Blackfan anemia 11. Is an ortholog of human RPL26 (ribosomal protein L26) and RPL26L1 (ribosomal protein L26 like 1).
rpl-30	WBGene00004444	rpl-30 encodes a large ribosomal subunit L30 protein\; by homology, RPL-30 is predicted to function in protein biosynthesis\; in C. elegans, loss of rpl-30 function via RNA-mediated interference (RNAi) does not result in any obvious abnormalities.
rpl-33	WBGene00004447	rpl-33 encodes a large ribosomal subunit L35a protein.
rpl-22	WBGene00004434	rpl-22 encodes a large ribosomal subunit L22 protein\; by homology, RPL-22 is predicted to function in protein biosynthesis\; in C. elegans, RPL-22 activity is broadly required for embryonic and germline development, as well as normal body coloration, morphology, and postembryonic growth rates.
inf-1	WBGene00002083	inf-1 encodes a protein with high similarity to eukaryotic initiation factor 4A.
T25B9.9	WBGene00012015	N/A
sars-1	WBGene00005663	Is predicted to enable ATP binding activity and serine-tRNA ligase activity. Is involved in translation. Is an ortholog of human SARS1 (seryl-tRNA synthetase 1).
abce-1	WBGene00012714	N/A
pabp-2	WBGene00003904	pabp-2 encodes the C. elegans PABPN1 (polyadenylate-binding protein, nuclear 1) ortholog\; by homology, PABP-2 is predicted to function as a poly(A)-binding protein involved in several aspects of pre-mRNA processing\; large-scale RNAi screens indicate that pabp-2 activity is essential for embryonic and larval development, as well as normal rates of growth and locomotion\; in humans, expansion of …
