## Supplementary material for "A role for the *C. elegans* Argonaute protein CSR-1b isoform in small nuclear RNA 3’ processing": Table S2

### Sheet: qPCR primers
	Gene name	Forward primer (5'-3')	Reverse primer (5'-3')
	numr-1	AGACGTCACTGTTTTGGTGGA	CCGAATCCTCCAGTTGGACC
	cdc-42	CTTCTGAGTATGTGCCGACAGTCT	GGCTCGCCACCGATCAT
	U2 total	TCTTCGGCTTATTAGCTAAGATCA	CCGAGTCTTCCCTAGGTTCC
	U2 misprocessed	CTTCCCAAGGGTCGTCCTGG	GCGGGGAAATGTGTTAAATAGGAC
	U4 total	CGAGGTGCGTTTATTGCTGG	GCGTATGCCACCCATGTTTC
	U4 misprocessed	CCCCTGAAACATGGGTGGCATACG	ACGCGATTACGGTGTAATGCCAGA

### Sheet: CRISPR Primers
	Construct	Forward primer 5'-3'	Reverse primer 5'-3'
	ints-4 sgRNA	AAAAAGGTGATATTTATCAAGTTTTAGAGCTAGAAATAGCAAGT	CAAGACATCTCGCAATAGG
	ints-4 5' homology arm	P1: ACGTTGTAAAACGACGGCCAGTCGCCGGCAATTTGTTCGGTGAGGCTCGG	P2: CATCGATGCTCCTGAGGCTCCCGATGCTCCACGGGAATGTGGATGAATACGAAC
	ints-4 3' homology arm	P3: CGTGATTACAAGGATGACGATGACAAGAGATGATAAATATCACCTTTTTTTTTCGTCAT	P4: GGAAACAGCTATGACCATGTTATCGATTTCGCGAAATTGATTGGGGCCTG
