## Supplementary material for "A role for the *C. elegans* Argonaute protein CSR-1b isoform in small nuclear RNA 3’ processing": Table S3

### Sheet: Lifespan statistics
Conditions	Median lifespan	Mean lifespan (days) ± Standard error	P value vs N2 ethanol	95% mean confidence interval	# of subjects scored	# of censors
N2 ethanol	12	13.15 ± 0.29		12.57 ~ 13.73	139	18
N2 auxin	12	13.4 ± 0.42	0.5594	12.57 ~ 14.23	68	11
INTS-4::degron ethanol	14	13.43 ± 0.39	0.3785	12.65 ~ 14.20	89	9
INTS-4::degron auxin	8	7.57 ± 0.13	P<0.001	7.31 ~ 7.83	138	0
